# Structure-function analysis of 110 phosphorylation sites on the circadian clock protein FRQ identifies clusters determining period length and temperature compensation

**DOI:** 10.1101/2022.09.29.510197

**Authors:** Bin Wang, Elizabeth-Lauren Stevenson, Jay C. Dunlap

## Abstract

In the negative feedback loop driving the *Neurospora* circadian oscillator, the negative element, FREQUENCY (FRQ), inhibits its own expression by promoting phosphorylation of its heterodimeric transcriptional activators, White Collar-1 (WC-1) and WC-2. FRQ itself also undergoes extensive time-of-day-specific phosphorylation with over 100 phosphosites previously documented. Although disrupting individual or certain clusters of phosphorylation sites has been shown to alter circadian period lengths to some extent, how all the phosphorylations on FRQ control its activity is still elusive. In this study, we systematically investigated the role in period determination of all 110 phosphorylated residues reported on FRQ by mutagenetic and luciferase reporter assays. Surprisingly, robust FRQ phosphorylation is still detected even when 84 phosphosites were eliminated altogether; further mutating another 26 phosphoresidues completely abolished FRQ phosphorylation. To identify phosphoresidue(s) on FRQ impacting circadian period length, series of clustered *frq* phosphomutants covering all the 110 phosphosites were generated and examined for period changes. When phosphosites in the N-terminal and middle regions of FRQ were eliminated, longer periods were mostly seen while removal of phosphorylation in the C-terminal tail result in extremely short periods, among the shortest reported. Interestingly, abolishing the 11 phosphosites in the C-terminal tail of FRQ does not only result in an extremely short period, but also causes an over-compensated circadian oscillator under a range of physiological temperatures. When different groups of phosphomutations on FRQ were combined intramolecularly, an additive effect was observed as expected; unexpectedly, arrhythmicity resulting from one cluster *frq* phosphorylation mutants was restored by eliminating phosphorylation at another group of sites, suggesting an epistatic effect between phosphoevents.

**Importance:** Existing in most eukaryotes, circadian clocks are built based on cell-autonomous, auto-regulatory feedback loops in which negative elements feed back to depress their own expression by repressing the positive elements that drive their synthesis. In *Neurospora*, the WCC transcription activator drives expression of FRQ, which complexes with FRH and CK1 to repress the DNA-binding activity of WCC by promoting phosphorylation at a group of residues of WCC. The phosphorylation status of FRQ determines the circadian period length, acting independent of effects of phosphorylation on FRQ half-life. Reflecting this dominant role of phosphorylation, FRQ is subject to substantial phosphorylation at over 100 sites in a time-of-day-specific manner. However, how this plethora of phosphoevents on FRQ controls its activity in a circadian cycle is still elusive, and prior work had shown limited effects of individual phosphosite point mutants. In this study, a series of *frq* mutants targeting multisite phosphorylation within domains of FRQ were generated and analyzed in order to define their roles in period determination. A clear pattern of period altering effects was observed in these *frq* mutants; certain mutants display strong temperature compensation phenotypes, and interestingly, a novel epistatic relationship on rhythmicity between phosphogroups emerged.
