## Supplemental Table 1 for "Structure-function analysis of 110 phosphorylation sites on the circadian clock protein FRQ identifies clusters determining period length and temperature compensation"

### Sheet: FRQ phosphorylation sites
		AA on FRQ	Tang 2009 site		FRQ Phosphosite mutation	Baker et al 2009 strain name	Baker et al 2009 Kinase Predict	Baker et al period camera	Baker et al period RT	This study:	20C Average	25C Average	30C Average	Q10 (20C/30C)
		28	CKI, CKII, both		S28A	7-1	PKA/GSK3/CDK5	ND (no difference from WT)	ND		24.3497	23.249	22.9293	1.06195
		32	CKI, both		S32A	8-2	NA	ND	ND		24.1162	24.0741	23.9753	1.00588
		65	CKI,CKII,both		S59A	9-1	NA	ND	ND		23.1059	23.9546	23.2903	0.992082
		145	CKII,both		S65A S66A	10-1	65: CDC2 66:CDC2/MAPK/GSK3	ND	ND		23.4759	23.7294	23.5519	0.996774
		146	both		S145A S146A	12-1	145:NA 146: CKII	ND	ND		22.9847	22.8862	22.2803	1.03162
		211	CKI, both		S153A	13-1	CKI CKII	ND	ND		22.5407	23.4062	22.8925	0.984631
		584	CKI,CKII,both		S211A	14-6	CKI	ND	ND		24.1618	23.9274	23.3339	1.03548
		586	CKI,both		S582-586A	18-4	582:PKA/GSK3/CDC2 584: GSK3/CDC2 586:PKA	ND	ND		24.323	24.2385	23.8281	1.02077
		683	CKI, both		S683A S685A	19-3	683/685: CKII	ND	ND		23.6729	22.9334	22.6719	1.04415
		685	CKI,CKII,both		T915A T917A	23-5	CKII	-2	-1.9		22.0482	21.7678	21.1787	1.04105
		915	CKII,both		S923A	24-1	CaM-II/CKII/PKA	-1	-0.9		23.1611	22.702	22.3078	1.03825
		917	CKI, both		S950A	25-5	NA	ND	ND		23.1916	23.7605	22.7934	1.01747
		923	both		S462A	30-1	MAPK	ND	ND		24.9925	24.2751	23.5033	1.06336
		950	CKI,CKII,both		S538A S540A	31-3	538: CKII/CDC2 540:CKI/CKII	5	4.7		27.9373	28.7366	32.2222	0.867021
		462	CKI,CKII,both		S548A	33-4	CKI/CaM-II/CDK5	3.3	4.1		27.6592	29.6339	28.9433	0.955633
		574	CKI,CKII,both		T554A	34-5	CKII/CKI	1	1.1		25.6714	24.6372	24.1427	1.06332
		698	CKI,CKII,both		S573A S574A	36-2	NA	ND	ND		25.2682	24.1245	23.6061	1.07041
		700	CKI,CKII,both		S683A S685A	37-1	683/685: CKII	ND	ND		22.9133	22.6184	22.2491	1.02985
		701	CKI, both		T696-S671A	38-4	698:PKA/CaM-II 701:CKI/PKA/CDC2	ND	ND		21.7735	21.6482	20.8463	1.04448
		238	CKI, both		S238A S240A	47-1	238: CDC2 240:GSK3	2	NA (didn’t test it)		27.3546	27.8534	26.342	1.03844
		240	CKI, both		S541A S545A	50-1	541: CKII/GSK3 545:CKI	NA	3.4		28.8448	27.8704	28.3262	1.01831
		900	CKI,CKII,both		S612A S615A	51-4	612: CKII 615: CKII/CKI/CDC2	ND	ND		28.9782	29.1219	27.4853	1.05432
		929	CKI,CKII,both		S900D	57-2	NA	-3.5	-3.1		19.6646	19.7219	19.4385	1.01163
		538	NA (didn't find it as a site)		S900A T915A T917A	60-6	915: CKII 917: CKII	-2	-1.9		21.8999	21.2727	20.4247	1.07223
		540	NA		S929A S931A	65-2	929:CKII 931:CDC2	ND	ND		22.6018	22.3434	21.7535	1.03899
		541	NA		S538A S540A S548A	81-5	538: CKII/CDC2 540: CKII/CKI 548:CaM-II/CKI/CDK5	NA	NA		30.9011	33.8889	Arr	0.630349	20C and 25C only used for Q10
		545	NA		S548D	82-1	CaM-II/CKI/CDK5	NA	NA		23.3369	24.2619	23.1614	1.00758
		612	NA
		615	NA
		696	NA
		554	NA
																				Long w no TC defect

### Sheet: raw periods and statistics 
Three technical replicates were on each camera run	FRQ Phosphosite Mutation	Baker et al 2009 Strain Name (two siblings from each cross)	20C Average	St Dev 20C	25C Average	St Dev 25C	30C Average	St Dev 30C	Q10 (20C/30C)			Siblings Combined:	20C Average	25C Average	30C Average
Each temperature was repeated three times	S28A	7-1	24.5417	0.54158	23.1855	0.256095	22.8473	0.641635	1.07416			7-1	24.3497	23.249	22.9293
Standard deviation was done after averaging the technical replicates on each run, and comparing those averages between the three biological replicates	S28A	7-1	24.1576	0.148243	23.3125	0.336812	23.0112	1.18021	1.04982			8-2	24.1162	24.0741	23.9753
	S32A	8-2	24.0593	0.923476	24.0228	0.303161	23.7985	0.508692	1.01096			9-1	23.1059	23.9546	23.2903
	S32A	8-2	24.1731	1.08665	24.1253	0.479793	24.152	0.622498	1.00088			10-1	23.4759	23.7294	23.5519
	S59A	9-1	22.6033	0.986193	23.8777	0.779713	23.482	0.367269	0.96258			12-1	22.9847	22.8862	22.2803
	S59A	9-1	23.6086	0.456322	24.0315	0.978388	23.0987	0.483177	1.02207			13-1	22.5407	23.4062	22.8925
	S65A S66A	10-1	23.3127	0.688825	24.1013	0.514305	24.2469	0.33808	0.96147			14-6	24.1618	23.9274	23.3339
	S65A S66A	10-1	23.6392	0.450985	23.3576	0.154218	22.8569	0.297964	1.03422			18-4	24.323	24.2385	23.8281
	S145A S146A	12-1	22.879	0.531293	23.031	0.292077	22.6281	0.18115	1.01109			19-3	23.6729	22.9334	22.6719
	S145A S146A	12-1	23.0904	0.375422	22.7414	0.387623	21.9325	0.200486	1.0528			23-5	22.0482	21.7678	21.1787
	S153A	13-1	22.2237	0.653365	23.3076	0.607468	22.8296	0.370514	0.97346			24-1	23.1611	22.702	22.3078
	S153A	13-1	22.8576	1.17597	23.5048	0.80347	22.9554	0.534388	0.99574			25-5	23.1916	23.7605	22.7934
	S211A	14-6	24.0666	1.1338	23.8665	0.403358	23.0013	0.111231	1.04631			30-1	24.9925	24.2751	23.5033
	S211A	14-6	24.257	0.522407	23.9882	0.411276	23.6665	0.118458	1.02495			31-3	27.9373	28.7366	32.2222
	S582-586A	18-4	24.0452	0.464668	24.7786	0.627477	24.512	0.833393	0.980957			33-4	27.6592	29.6339	28.9433
	S582-586A	18-4	24.6008	0.888904	23.6983	0.348415	23.1442	0.146228	1.06293			34-5	25.6714	24.6372	24.1427
	S683A S685A	19-3	23.8349	0.798268	22.9252	0.536572	22.5672	0.325025	1.05617			36-2	25.2682	24.1245	23.6061
	S683A S685A	19-3	23.5109	0.197555	22.9416	0.117248	22.7765	0.431726	1.03224			37-1	22.9133	22.6184	22.2491
	T915A T917A	23-5	21.8873	0.42191	21.6469	0.191598	20.8896	0.107977	1.04776			38-4	21.7735	21.6482	20.8463
	T915A T917A	23-5	22.209	0.241655	21.8888	0.364282	21.4677	0.357016	1.03453			47-1	27.3546	27.8534	26.342
	S923A	24-1	22.843	0.709375	23.0254	0.733046	22.2674	0.776827	1.02585			50-1	28.8448	27.8704	28.3262
	S923A	24-1	23.4791	1.3583	22.3787	0.185781	22.3482	0.347906	1.05061			51-4	28.9782	29.1219	27.4853
	S950A	25-5	23.3358	0.727226	23.6386	0.893566	22.7664	0.144435	1.02501			57-2	19.6646	19.7219	19.4385
	S950A	25-5	23.0474	1.17777	23.8824	0.98893	22.8204	0.652876	1.00994			60-6	21.8999	21.2727	20.4247
	S462A	30-1	24.5867	0.305123	24.5227	0.44137	23.2792	0.418488	1.05617			65-2	22.6018	22.3434	21.7535
	S462A	30-1	25.3983	0.919157	24.0274	0.489765	23.7275	0.350109	1.07042			81-5	30.9011	33.8889	Arr
	S538A S540A	31-3	27.8803	0.770799	28.9932	0.384063	32.3333	1.51535	0.862277			82-1	23.3369	24.2619	23.1614
	S538A S540A	31-3	27.9944	1.06907	28.48	0.139868	32.1111	1.81217	0.871797
	S548A	33-4	27.4718	0.335377	29.0799	0.561537	28.7355	0.99608	0.956023
	S548A	33-4	27.8466	0.869476	30.1879	0.98195	29.1512	0.236305	0.955248
	T554A	34-5	25.5433	1.30278	24.2886	0.572797	24.0109	0.238964	1.06382
	T554A	34-5	25.7994	1.57049	24.9858	0.969909	24.2744	0.366741	1.06283
	S573A S574A	36-2	24.6565	1.0835	24.0328	1.05124	23.6109	0.497077	1.04428
	S573A S574A	36-2	25.8799	0.921739	24.2162	0.376675	23.6013	0.6573	1.09654
	S683A S685A	37-1	22.5725	0.357362	22.5184	0.450167	21.6142	0.0972299	1.04434
	S683A S685A	37-1	23.2542	0.65371	22.7185	0.506424	22.884	0.258564	1.01618
	T696-S671A	38-4	21.8736	0.796205	22.0254	0.323184	21.0683	0.420454	1.03823
	T696-S671A	38-4	21.6734	0.401038	21.271	0.510542	20.6242	0.0889594	1.05087
	S238A S240A	47-1	27.7371	0.403756	27.8703	1.61073	26.4349	0.596147	1.04926
	S238A S240A	47-1	26.9722	1.1908	27.8364	1.39151	26.2491	0.493382	1.02755
	S541A S545A	50-1	28.7397	0.84102	27.6901	0.186422	28.7502	0.811679	0.999634
	S541A S545A	50-1	28.9499	1.55565	28.0507	0.0717478	27.9021	0.40797	1.03755
	S612A S615A	51-4	28.8349	0.716284	29.0164	0.976262	27.4226	0.298862	1.0515
	S612A S615A	51-4	29.1216	0.409916	29.2275	0.901589	27.5479	0.205068	1.05713
	S900D	57-2	20.0667	0.464132	19.4553	0.30417	19.3712	0.234211	1.0359
	S900D	57-2	19.2626	0.995198	19.9885	0.381496	19.5058	0.166383	0.987533
	S900A T915A T917A	60-6	21.5707	0.699481	21.0232	0.20157	20.4508	0.22421	1.05476
	S900A T915A T917A	60-6	22.229	1.49171	21.5223	0.710353	20.3986	0.0604556	1.08974
	S929A S931A	65-2	21.7116	0.657453	22.1482	0.10178	21.4365	0.204699	1.01283
	S929A S931A	65-2	23.492	0.691357	22.5386	0.350073	22.0706	0.302855	1.0644
	S538A S540A S548A	81-5	29.9688	0.281109	33.3889	0.477907	Arr		0.582557
	S538A S540A S548A	81-5	31.8333	0.490653	34.3889	0.67128	Arr		0.679704
	S548D	82-1	23.5588	0.862158	24.0804	0.876106	23.212	0.444964	1.01494
	S548D	82-1	23.115	0.613651	24.4434	0.595932	23.1108	0.646443	1.00018
	bd prd3	cka hypomorph	25.6691	0.94343	28.1478	0.899069	29.8932	0.437903	0.858695	Positive Control
	WT	None	22.0671	0.548136	21.7491	0.271256	21.0113	0.183205	1.05025
	bd	None	21.8665	0.613017	21.67	0.224193	21.349	0.434423	1.02424
